# Polyclonal origins of human premalignant colorectal lesions

**DOI:** 10.1101/2025.09.08.674484

**Authors:** Debra Van Egeren, Ryan O. Schenck, Aziz Khan, Aaron M Horning, Shanlan Mo, Clemens L. Weiß, Edward D. Esplin, Winston R. Becker, Si Wu, Casey Hanson, Nasim Barapour, Lihua Jiang, Kévin Contrepois, Hayan Lee, Stephanie A. Nevins, Tuhin K. Guha, Hao Zhang, Zhen He, Zhicheng Ma, Emma Monte, Thomas V. Karathanos, Rozelle Laquindanum, Meredith A. Mills, Hassan Chaib, Roxanne Chiu, Ruiqi Jian, Joanne Chan, Mathew Ellenberger, Bahareh Bahmani, Basil Michael, Annika K. Weimer, D. Glen Esplin, Samuel Lancaster, Jeanne Shen, Uri Ladabaum, Teri A. Longacre, Anshul Kundaje, William J. Greenleaf, Zheng Hu, James M. Ford, Michael P. Snyder, Christina Curtis

## Abstract

Cancer is generally thought to be caused by expansion of a single mutant cell^1^. However, analyses of early colorectal cancer lesions suggest that tumors may instead originate from multiple, genetically distinct cell populations^2,3^. Detecting polyclonal tumor initiation is challenging in patients, as it requires profiling early-stage lesions before clonal sweeps obscure diversity. To investigate this, we analyzed normal colorectal mucosa, benign and dysplastic premalignant polyps, and malignant adenocarcinomas (123 samples) from six individuals with familial adenomatous polyposis (FAP). Individuals with FAP have a germline heterozygous *APC* mutation, predisposing them to colorectal cancer and numerous premalignant polyps by early adulthood^4^.

Whole-genome and/or whole-exome sequencing revealed that many premalignant polyps—40% with benign histology and 28% with dysplasia—were composed of multiple genetic lineages that diverged early, consistent with polyclonal origins. This conclusion was reinforced by whole-genome sequencing of single crypts from multiple polyps in additional patients which showed limited sharing of mutations among crypts within the same lesion. In some cases, multiple distinct *APC* mutations co-existed in different lineages of a single polyp, consistent with polyclonality. These findings reshape our understanding of early neoplastic events, demonstrating that tumor initiation can arise from the convergence of diverse mutant clones. They also suggest that cell-intrinsic growth advantages alone may not fully explain tumor initiation, highlighting the importance of microenvironmental and tissue-level factors in early cancer evolution.
