## Supplementary Table 2 for "Polyclonal origins of human premalignant colorectal lesions"

Tumor_Sample_Barcode	Patient	Location	Stage	Has_WGS	Has_WES	Long_axis_size_mm
A001C004	A001	Descending	Dysplasia	Yes	Yes	5.0
A001C005	A001	Descending	Dysplasia	Yes	Yes	7.0
A001C007	A001	Descending	AdCa	Yes	No	34.0
A001C021	A001	Descending	Mucosa	Yes	Yes	30.0
A001C102	A001	Transverse	Benign	Yes	Yes	8.0
A001C107	A001	Transverse	Benign	Yes	Yes	12.0
A001C122	A001	Transverse	Mucosa	Yes	Yes	20.0
A001C124	A001	Transverse	Mucosa	Yes	No	17.0
A001C210	A001	Ascending	Benign	Yes	Yes	4.0
A001C214	A001	Ascending	Benign	Yes	Yes	7.0
A001C219	A001	Ascending	Benign	Yes	Yes	10.0
A001C222	A001	Ascending	Mucosa	Yes	Yes	15.0
A002C010	A002	Descending	Dysplasia	Yes	No	20.0
A002C016	A002	Descending	Dysplasia	Yes	No	15.0
A002C019	A002	Descending	Dysplasia	Yes	Yes	15.0
A002C020	A002	Descending	Dysplasia	Yes	Yes	3.0
A002C021	A002	Descending	Dysplasia	Yes	No	5.0
A002C022	A002	Descending	Dysplasia	Yes	Yes	7.0
A002C023	A002	Descending	Mucosa	Yes	Yes	22.0
A002C024	A002	Descending	Mucosa	Yes	No
A002C025	A002	Descending	Mucosa	Yes	No
A002C102	A002	Transverse	Dysplasia	Yes	Yes	4.0
A002C103	A002	Transverse	Dysplasia	Yes	Yes	8.0
A002C107	A002	Transverse	Dysplasia	Yes	Yes	11.0
A002C116	A002	Transverse	Dysplasia	Yes	No	29.0
A002C121	A002	Transverse	Mucosa	Yes	No
A002C122	A002	Transverse	Mucosa	Yes	Yes
A002C123	A002	Transverse	Mucosa	Yes	No
A002C201	A002	Ascending	Dysplasia	Yes	No	15.0
A002C202	A002	Ascending	Dysplasia	Yes	Yes	28.0
A002C203	A002	Ascending	Dysplasia	Yes	No	17.0
A002C204	A002	Ascending	Dysplasia	Yes	No	2.3
A002C207	A002	Ascending	Dysplasia	Yes	Yes	5.0
A002C209	A002	Ascending	Dysplasia	Yes	Yes	7.0
A002C211	A002	Ascending	Mucosa	Yes	No
A002C212	A002	Ascending	Mucosa	Yes	No
A002C213	A002	Ascending	Mucosa	Yes	Yes
A014C001	A014	Descending	Dysplasia	Yes	No	12.0
A014C052	A014	Rectum	Mucosa	Yes	No	27.0
A014C055	A014	Descending	Mucosa	Yes	No	36.0
A014C114	A014	Transverse	Mucosa	Yes	No	75.0
A014C201	A014	Ascending	Mucosa	Yes	No	51.0
A015C001	A015	Rectum	AdCa	Yes	No	50.0
A015C002	A015	Descending	Dysplasia	Yes	No
A015C008	A015	Rectum	Mucosa	Yes	No
A015C010	A015	Descending	Mucosa	Yes	No
A015C102	A015	Transverse	Dysplasia	Yes	No	15.0
A015C109	A015	Transverse	Mucosa	Yes	No
A015C206	A015	Ascending	Mucosa	Yes	No
F-107-NL	F001	Rectum	Mucosa	Yes	No
F-11	F001	Ascending	Benign	Yes	No	3.0
F-26	F001	Transverse	Dysplasia	Yes	No	15.0
F-31	F001	Transverse	Benign	Yes	No	3.0
F-57	F001	Descending	Benign	Yes	No	3.0
F-6	F001	Ascending	Dysplasia	Yes	No	20.0
F-84	F001	Rectum	Benign	Yes	No	3.0
F002	F001	Ascending	Dysplasia	Yes	No	8.0
F004	F001	Ascending	Dysplasia	Yes	No	11.0
F007	F001	Ascending	Dysplasia	Yes	No	10.0
F008	F001	Ascending	Dysplasia	Yes	No	10.0
F037	F001	Transverse	Dysplasia	Yes	No	10.0
F038	F001	Transverse	Dysplasia	Yes	No	9.0
F039	F001	Transverse	Dysplasia	Yes	No	7.0
F046	F001	Transverse	Dysplasia	Yes	No	15.0
F061	F001	Descending	Dysplasia	Yes	No	15.0
F063	F001	Descending	Dysplasia	Yes	No	13.0
F072B	F001	Descending	Dysplasia	Yes	No	10.0
F073B	F001	Descending	Dysplasia	Yes	No	15.0
F074B	F001	Descending	Dysplasia	Yes	Yes	20.0
F076B	F001	Rectum	Dysplasia	Yes	No	20.0
F080B	F001	Rectum	Dysplasia	Yes	No	15.0
F088B	F001	Rectum	Dysplasia	Yes	Yes	18.0
F092	F001	Rectum	Dysplasia	Yes	No	7.0
F098	F001	Rectum	Dysplasia	Yes	No	7.0
F_Dec_NL	F001	Descending	Mucosa	Yes	No
G004	G001	Descending	Dysplasia	Yes	No	15.0
G005	G001	Descending	Dysplasia	Yes	No	15.0
G024	G001	Descending	Dysplasia	Yes	No	10.0
G025	G001	Descending	Dysplasia	Yes	No	8.0
G043	G001	Transverse	Dysplasia	Yes	No	13.0
G044	G001	Transverse	Dysplasia	Yes	No	16.0
G051	G001	Transverse	Dysplasia	Yes	No	8.0
G055	G001	Transverse	Dysplasia	Yes	No	10.0
G061	G001	Ascending	Dysplasia	Yes	No	7.0
G062	G001	Ascending	Dysplasia	Yes	No	10.0
G3	G001	Descending	Benign	Yes	No	6.0
G31	G001	Transverse	Benign	Yes	No	6.0
G34B	G001	Transverse	Dysplasia	Yes	No	45.0
G38	G001	Transverse	Benign	Yes	No	4.0
G61B	G001	Ascending	Dysplasia	Yes	No	21.0
G63	G001	Ascending	Benign	Yes	No	6.0
G69	G001	Ascending	Benign	Yes	No	4.0
G6B	G001	Descending	Dysplasia	Yes	No	34.0
G9	G001	Descending	Benign	Yes	No	4.0
G_Dec_NL-1	G001	Descending	Mucosa	Yes	No
G_Desc_3	G001	Descending	Mucosa	Yes	No
F009	F001	Ascending	Benign	No	Yes	7.0
F020	F001	Ascending	Benign	No	Yes	4.0
F025	F001	Transverse	Benign	No	Yes	11.0
F027	F001	Transverse	Benign	No	Yes	15.0
F032	F001	Transverse	Benign	No	Yes	5.0
F040	F001	Transverse	Benign	No	Yes	10.0
F053	F001	Descending	Benign	No	Yes	8.0
F056	F001	Descending	Benign	No	Yes	5.0
F065	F001	Descending	Benign	No	Yes	15.0
F080	F001	Rectum	Benign	No	Yes	5.0
F088	F001	Rectum	Benign	No	Yes	15.0
F095	F001	Rectum	Benign	No	Yes	7.0
FAsc001	F001	Ascending	Mucosa	No	Yes	8.0
FTrans1	F001	Transverse	Mucosa	No	Yes	9.0
G002B	G001	Descending	Dysplasia	No	Yes	23.0
G006	G001	Descending	Benign	No	Yes	5.0
G013	G001	Descending	Benign	No	Yes	13.0
G014	G001	Descending	Dysplasia	No	Yes	15.0
G032B	G001	Transverse	Dysplasia	No	Yes	20.0
G039	G001	Transverse	Benign	No	Yes	5.0
G045	G001	Transverse	Benign	No	Yes	17.0
G049	G001	Transverse	Benign	No	Yes	8.0
G065	G001	Ascending	Benign	No	Yes	7.0
G073	G001	Ascending	Benign	No	Yes	7.0
G079	G001	Ascending	Benign	No	Yes	6.0
GAsc1	G001	Ascending	Mucosa	No	Yes	8.0
GTrans2	G001	Transverse	Mucosa	No	Yes	6.0
