## Supplementary Table 3 for "Polyclonal origins of human premalignant colorectal lesions"

Tumor Sample Barcode	Donor_ID	Median Depth	data_type
A001C004	A001	110.83	WES
A001C005	A001	117.58	WES
A001C021	A001	138.96	WES
A001C102	A001	111.51	WES
A001C107	A001	119.04	WES
A001C122	A001	131.32	WES
A001C210	A001	126.81	WES
A001C214	A001	128.4	WES
A001C219	A001	107.18	WES
A001C222	A001	153.64	WES
A002C019	A002	125.42	WES
A002C020	A002	107.67	WES
A002C022	A002	118.37	WES
A002C023	A002	149.3	WES
A002C102	A002	161.41	WES
A002C103	A002	135.38	WES
A002C107	A002	110.87	WES
A002C122	A002	140.32	WES
A002C202	A002	132.41	WES
A002C207	A002	121.69	WES
A002C209	A002	128.29	WES
A002C213	A002	148.38	WES
F074B	F001	88.83	WES
F088B	F001	161.7	WES
F009	F001	132.59	WES
F020	F001	59.4	WES
F025	F001	101.14	WES
F027	F001	122.49	WES
F032	F001	91.12	WES
F040	F001	106.21	WES
F053	F001	85.53	WES
F056	F001	87.39	WES
F065	F001	76.55	WES
F080	F001	116.39	WES
F088	F001	127.33	WES
F095	F001	116.1	WES
FAsc001	F001	63.18	WES
FTrans1	F001	82.49	WES
G002B	G001	74.8	WES
G006	G001	76.56	WES
G013	G001	66.81	WES
G014	G001	78.08	WES
G032B	G001	64.32	WES
G039	G001	74.52	WES
G045	G001	85.73	WES
G049	G001	50.3	WES
G065	G001	64.08	WES
G073	G001	50.79	WES
G079	G001	102.5	WES
GAsc1	G001	93.95	WES
GTrans2	G001	90.56	WES
A001C004	A001	25.33	WGS
A001C005	A001	28.36	WGS
A001C007	A001	65.04	WGS
A001C021	A001	31.16	WGS
A001C102	A001	27.55	WGS
A001C107	A001	30.05	WGS
A001C122	A001	31.31	WGS
A001C124	A001	49.15	WGS
A001C210	A001	31.63	WGS
A001C214	A001	25.85	WGS
A001C219	A001	30.04	WGS
A001C222	A001	29.63	WGS
A002C010	A002	49.43	WGS
A002C016	A002	47.32	WGS
A002C019	A002	35.7	WGS
A002C020	A002	28.89	WGS
A002C021	A002	51.96	WGS
A002C022	A002	25.24	WGS
A002C023	A002	27.35	WGS
A002C024	A002	51.98	WGS
A002C025	A002	55	WGS
A002C102	A002	25.02	WGS
A002C103	A002	29.51	WGS
A002C107	A002	23.36	WGS
A002C116	A002	50.34	WGS
A002C121	A002	54.77	WGS
A002C122	A002	28.3	WGS
A002C123	A002	51.38	WGS
A002C201	A002	50.04	WGS
A002C202	A002	29.98	WGS
A002C203	A002	49.21	WGS
A002C204	A002	47.86	WGS
A002C207	A002	28.2	WGS
A002C209	A002	29.06	WGS
A002C211	A002	47.61	WGS
A002C212	A002	54.79	WGS
A002C213	A002	27.12	WGS
A014C001	A014	52.27	WGS
A014C052	A014	53.75	WGS
A014C055	A014	46.75	WGS
A014C114	A014	53	WGS
A014C201	A014	46.74	WGS
A015C001	A015	100.42	WGS
A015C002	A015	47.53	WGS
A015C008	A015	52.12	WGS
A015C010	A015	49.84	WGS
A015C102	A015	46.27	WGS
A015C109	A015	47.51	WGS
A015C206	A015	55.96	WGS
F_Dec_NL	F001	39.85	WGS
F-107-NL	F001	29.16	WGS
F-11	F001	32.32	WGS
F-26	F001	30.57	WGS
F-31	F001	32.39	WGS
F-57	F001	37.62	WGS
F-6	F001	28.79	WGS
F-74B	F001	33.19	WGS
F-84	F001	33.95	WGS
F-88B	F001	30.88	WGS
F002	F001	47.22	WGS
F004	F001	47.3	WGS
F007	F001	49.57	WGS
F008	F001	47.58	WGS
F037	F001	46.14	WGS
F038	F001	50.26	WGS
F039	F001	51.06	WGS
F046	F001	53.01	WGS
F061	F001	58.46	WGS
F063	F001	50.38	WGS
F072B	F001	42.89	WGS
F073B	F001	48.2	WGS
F076B	F001	49.09	WGS
F080B	F001	52.14	WGS
F092	F001	53.88	WGS
F098	F001	59.53	WGS
G_Dec_NL-1	G001	42.44	WGS
G_Desc_3	G001	51.12	WGS
G004	G001	50.77	WGS
G005	G001	54.83	WGS
G024	G001	48.74	WGS
G025	G001	46.92	WGS
G043	G001	47.15	WGS
G044	G001	48.56	WGS
G051	G001	55.3	WGS
G055	G001	52.89	WGS
G061	G001	51.62	WGS
G062	G001	48.06	WGS
G3	G001	35.87	WGS
G31	G001	36.98	WGS
G34B	G001	25.71	WGS
G38	G001	35.31	WGS
G61B	G001	26.94	WGS
G63	G001	34.59	WGS
G69	G001	35.87	WGS
G6B	G001	21.64	WGS
G9	G001	35.87	WGS
