## Supplementary Table 4 for "Polyclonal origins of human premalignant colorectal lesions"

Sample_ID	Patient	Lesion	Region	Sample_Type	Sample_Passed_Filter	Lesion_Passed_Sample_Filter
FAP01_N2_G4	FAP01	N2		Normal
FAP01_N4_G3	FAP01	N4		Normal
FAP01_N5_G2	FAP01	N5		Normal
FAP01_N6_G7	FAP01	N6		Normal
FAP01_P1_R1_G5	FAP01	P1	R1	Polyp	True	False
FAP01_P1_R1_G6	FAP01	P1	R1	Polyp	True	False
FAP01_P1_R2_G7	FAP01	P1	R2	Polyp	False	False
FAP01_P1_R3_G5	FAP01	P1	R3	Polyp	False	False
FAP01_P1_R3_G7	FAP01	P1	R3	Polyp	True	False
FAP01_P1_R3_G9	FAP01	P1	R3	Polyp	False	False
FAP01_P1_R5_G5	FAP01	P1	R5	Polyp	True	False
FAP01_P2_R2_G4	FAP01	P2	R2	Polyp	False	False
FAP01_P2_R3_G8	FAP01	P2	R3	Polyp	False	False
FAP01_P2_R4_G10	FAP01	P2	R4	Polyp	True	False
FAP01_P2_R4_G12	FAP01	P2	R4	Polyp	False	False
FAP01_P2_R6_G1	FAP01	P2	R6	Polyp	False	False
FAP01_P2_R6_G5	FAP01	P2	R6	Polyp	False	False
FAP01_P2_R7_G1	FAP01	P2	R7	Polyp	False	False
FAP01_P2_R7_G3	FAP01	P2	R7	Polyp	False	False
FAP01_P2_R7_G4	FAP01	P2	R7	Polyp	False	False
FAP01_P4_R1_G5	FAP01	P4	R1	Polyp	False	False
FAP01_P4_R2_G6	FAP01	P4	R2	Polyp	False	False
FAP01_P4_R3_G7	FAP01	P4	R3	Polyp	False	False
FAP01_P4_R4_G5	FAP01	P4	R4	Polyp	False	False
FAP01_P4_R5_G1	FAP01	P4	R5	Polyp	True	False
FAP01_P4_R5_G4	FAP01	P4	R5	Polyp	True	False
FAP01_P4_R5_G5	FAP01	P4	R5	Polyp	False	False
FAP01_P4_R5_G6	FAP01	P4	R5	Polyp	False	False
FAP01_P4_R6_G1	FAP01	P4	R6	Polyp	True	False
FAP01_P4_R6_G2	FAP01	P4	R6	Polyp	False	False
FAP01_P5_R1_G1	FAP01	P5	R1	Polyp	True	False
FAP01_P5_R1_G4	FAP01	P5	R1	Polyp	False	False
FAP01_P5_R1_G5	FAP01	P5	R1	Polyp	False	False
FAP01_P5_R2_G10	FAP01	P5	R2	Polyp	False	False
FAP01_P5_R2_G2	FAP01	P5	R2	Polyp	False	False
FAP01_P5_R2_G7	FAP01	P5	R2	Polyp	True	False
FAP01_P5_R3_G13	FAP01	P5	R3	Polyp	False	False
FAP01_P5_R3_G9	FAP01	P5	R3	Polyp	False	False
FAP01_P5_R4_G2	FAP01	P5	R4	Polyp	False	False
FAP01_P5_R4_G6	FAP01	P5	R4	Polyp	False	False
FAP01_P5_R4_G8	FAP01	P5	R4	Polyp	False	False
FAP01_P5_R5_G10	FAP01	P5	R5	Polyp	False	False
FAP01_P5_R5_G12	FAP01	P5	R5	Polyp	False	False
FAP01_P5_R6_G10	FAP01	P5	R6	Polyp	False	False
FAP01_P6_R1_G1	FAP01	P6	R1	Polyp	True	True
FAP01_P6_R2_G1	FAP01	P6	R2	Polyp	False	False
FAP01_P6_R2_G6	FAP01	P6	R2	Polyp	False	False
FAP01_P6_R3_G4	FAP01	P6	R3	Polyp	False	False
FAP01_P6_R3_G6	FAP01	P6	R3	Polyp	True	True
FAP01_P6_R3_G7	FAP01	P6	R3	Polyp	True	True
FAP01_P6_R4_G1	FAP01	P6	R4	Polyp	True	True
FAP01_P6_R5_G1	FAP01	P6	R5	Polyp	True	True
FAP01_P6_R5_G11	FAP01	P6	R5	Polyp	False	False
FAP01_P6_R6_G10	FAP01	P6	R6	Polyp	True	True
FAP01_P6_R6_G5	FAP01	P6	R6	Polyp	True	True
FAP01_T2_R1_G1	FAP01	T2	R1	Tumor	False	False
FAP01_T2_R1_G10	FAP01	T2	R1	Tumor	False	False
FAP01_T2_R1_G7	FAP01	T2	R1	Tumor	False	False
FAP01_T2_R2_G12	FAP01	T2	R2	Tumor	False	False
FAP01_T2_R2_G4	FAP01	T2	R2	Tumor	False	False
FAP01_T2_R3_G1	FAP01	T2	R3	Tumor	True	False
FAP01_T2_R3_G5	FAP01	T2	R3	Tumor	True	False
FAP01_T2_R4_G10	FAP01	T2	R4	Tumor	False	False
FAP01_T2_R5_G6	FAP01	T2	R5	Tumor	True	False
FAP01_T2_R5_G7	FAP01	T2	R5	Tumor	False	False
FAP01_T2_R6_G3	FAP01	T2	R6	Tumor	False	False
FAP01_T2_R6_G5	FAP01	T2	R6	Tumor	True	False
FAP01_T3_R1_G7	FAP01	T3	R1	Tumor	True	True
FAP01_T3_R2_G3	FAP01	T3	R2	Tumor	True	True
FAP01_T3_R2_G4	FAP01	T3	R2	Tumor	True	True
FAP01_T3_R3_G3	FAP01	T3	R3	Tumor	True	True
FAP01_T3_R4_G1	FAP01	T3	R4	Tumor	True	True
FAP01_T3_R4_G6	FAP01	T3	R4	Tumor	True	True
FAP01_T3_R5_G13	FAP01	T3	R5	Tumor	True	True
FAP01_T3_R5_G4	FAP01	T3	R5	Tumor	True	True
FAP01_T3_R6_G11	FAP01	T3	R6	Tumor	True	True
FAP01_T3_R6_G9	FAP01	T3	R6	Tumor	True	True
FAP03_N2_R2_G4	FAP03	N2		Normal
FAP03_N2_R2_G5	FAP03	N2		Normal
FAP03_N2_R3_G1	FAP03	N2		Normal
FAP03_P1_R1_G3	FAP03	P1	R1	Polyp	False	False
FAP03_P1_R2_G12	FAP03	P1	R2	Polyp	False	False
FAP03_P1_R2_G4	FAP03	P1	R2	Polyp	True	True
FAP03_P1_R3_G11	FAP03	P1	R3	Polyp	True	True
FAP03_P1_R3_G4	FAP03	P1	R3	Polyp	True	True
FAP03_P1_R3_G7	FAP03	P1	R3	Polyp	True	True
FAP03_P1_R4_G5	FAP03	P1	R4	Polyp	True	True
FAP03_P1_R4_G6	FAP03	P1	R4	Polyp	False	False
FAP03_P1_R5_G1	FAP03	P1	R5	Polyp	True	True
FAP03_P1_R5_G7	FAP03	P1	R5	Polyp	True	True
FAP03_P2_R1_G3	FAP03	P2	R1	Polyp	False	False
FAP03_P2_R1_G4	FAP03	P2	R1	Polyp	True	True
FAP03_P2_R1_G8	FAP03	P2	R1	Polyp	True	True
FAP03_P2_R1_G9	FAP03	P2	R1	Polyp	True	True
FAP03_P2_R2_G3	FAP03	P2	R2	Polyp	True	True
FAP03_P2_R2_G4	FAP03	P2	R2	Polyp	False	False
FAP03_P2_R2_G5	FAP03	P2	R2	Polyp	True	True
FAP03_P2_R2_G7	FAP03	P2	R2	Polyp	True	True
FAP03_P2_R3_G1	FAP03	P2	R3	Polyp	True	True
FAP03_P2_R3_G2	FAP03	P2	R3	Polyp	True	True
FAP03_P2_R4_G1	FAP03	P2	R4	Polyp	True	True
FAP03_P2_R4_G11	FAP03	P2	R4	Polyp	True	True
FAP03_P2_R4_G3	FAP03	P2	R4	Polyp	True	True
FAP03_P2_R4_G6	FAP03	P2	R4	Polyp	True	True
FAP03_P2_R4_G7	FAP03	P2	R4	Polyp	True	True
FAP03_P2_R5_G12	FAP03	P2	R5	Polyp	True	True
FAP03_P2_R5_G5	FAP03	P2	R5	Polyp	True	True
FAP03_P2_R5_G9	FAP03	P2	R5	Polyp	True	True
FAP03_P2_R6_G1	FAP03	P2	R6	Polyp	False	False
FAP03_P2_R6_G13	FAP03	P2	R6	Polyp	True	True
FAP03_P2_R6_G3	FAP03	P2	R6	Polyp	True	True
FAP03_P2_R6_G6	FAP03	P2	R6	Polyp	True	True
FAP03_P2_R6_G7	FAP03	P2	R6	Polyp	False	False
FAP03_P2_R6_G8	FAP03	P2	R6	Polyp	True	True
FAP03_P4_R1_G2	FAP03	P4	R1	Polyp	True	False
FAP03_P4_R1_G4	FAP03	P4	R1	Polyp	True	False
FAP03_P4_R2_G6	FAP03	P4	R2	Polyp	False	False
FAP03_P4_R2_G8	FAP03	P4	R2	Polyp	True	False
FAP03_P4_R2_G9	FAP03	P4	R2	Polyp	True	False
FAP03_P4_R3_G5	FAP03	P4	R3	Polyp	True	False
FAP03_P4_R3_G7	FAP03	P4	R3	Polyp	False	False
FAP03_P4_R4_G2	FAP03	P4	R4	Polyp	False	False
FAP03_P4_R4_G6	FAP03	P4	R4	Polyp	False	False
FAP03_P4_R4_G7	FAP03	P4	R4	Polyp	False	False
FAP03_P4_R6_G6	FAP03	P4	R6	Polyp	False	False
FAP03_P4_R6_G7	FAP03	P4	R6	Polyp	False	False
FAP03_P5_R1_G1	FAP03	P5	R1	Polyp	False	False
FAP03_P5_R1_G5	FAP03	P5	R1	Polyp	False	False
FAP03_P5_R2_G1	FAP03	P5	R2	Polyp	True	False
FAP03_P5_R2_G10	FAP03	P5	R2	Polyp	False	False
FAP03_P5_R2_G3	FAP03	P5	R2	Polyp	True	False
FAP03_P5_R3_G1	FAP03	P5	R3	Polyp	False	False
FAP03_P5_R4_G6	FAP03	P5	R4	Polyp	False	False
FAP03_P5_R5_G3	FAP03	P5	R5	Polyp	True	False
FAP03_P5_R6_G10	FAP03	P5	R6	Polyp	False	False
FAP03_P5_R6_G8	FAP03	P5	R6	Polyp	False	False
